# Tregs constrain CD8^+^ T cell priming required for curative intratumorally anchored anti-4-1BB immunotherapy

**DOI:** 10.1101/2023.01.30.526116

**Authors:** Joseph R. Palmeri, Brianna M. Lax, Joshua M. Peters, Lauren Duhamel, Jordan A. Stinson, Luciano Santollani, Emi A. Lutz, William Pinney, Bryan D. Bryson, K. Dane Wittrup

## Abstract

Although co-stimulation of T cells with agonist antibodies targeting 4-1BB (CD137) improves antitumor immune responses in preclinical studies, clinical development has been hampered by on-target, off-tumor toxicity. Here, we report the development of a tumor-anchored α4-1BB agonist (α4-1BB-LAIR), which consists of an α4-1BB antibody fused to the collagen binding protein LAIR. While combination treatment with an antitumor antibody (TA99) displayed only modest efficacy, simultaneous depletion of CD4^+^ T cells boosted cure rates to over 90% of mice. We elucidated two mechanisms of action for this synergy: αCD4 eliminated tumor draining lymph node Tregs, enhancing priming and activation of CD8^+^ T cells, and TA99 + α4-1BB-LAIR supported the cytotoxic program of these newly primed CD8^+^ T cells within the tumor microenvironment. Replacement of αCD4 with αCTLA-4, a clinically approved antibody that enhances T cell priming, produced equivalent cure rates while additionally generating robust immunological memory against secondary tumor rechallenge.

**One Sentence Summary:** Inhibition of nodal Tregs enhances CD8^+^ T cell priming, improving antitumor responses to collagen-anchored α4-1BB combination therapy.
