## Supplementary material for "Tregs constrain CD8^+^ T cell priming required for curative intratumorally anchored anti-4-1BB immunotherapy": SI Data files: S6_Fig4_heatmap_geneclustering.csv

gene	cluster
Acta2	8
Adam12	8
Adamts4	8
Adamts5	8
Adgra3	8
Adgrl2	8
Adgrl4	8
Adi1	8
Agrn	8
Aif1l	8
Akap1	8
Amotl1	8
Angpt2	8
Apln	8
Apoa2	8
Armcx1	8
Armcx2	8
Bcar1	8
Bcdin3d	8
Bicd1	8
Bod1	8
Brap	8
C1qtnf6	8
C2	8
Cadm1	8
Cald1	8
Cavin2	8
Cd248	8
Cdca3	8
Cdh13	8
Cdh2	8
Cdh5	8
Cdr2l	8
Cenps	8
Chsy3	8
Cldn12	8
Clstn1	8
Clvs1	8
Creb3l2	8
Ct55	8
Cttn	8
Cyp39a1	8
Cyp51	8
Dclk1	8
Depp1	8
Dhcr7	8
Disp1	8
Dixdc1	8
Dnph1	8
Dock6	8
Dvl1	8
Ecscr	8
Ect2	8
Efna5	8
Efnb2	8
Egfl7	8
Elovl6	8
Elovl7	8
Eml1	8
Epha2	8
Epm2a	8
Erbb3	8
Esam	8
Esm1	8
Fads3	8
Fam135a	8
Fam193a	8
Fam216a	8
Fancd2	8
Fbln1	8
Foxc1	8
Foxr2	8
Gchfr	8
Gnb5	8
Gng11	8
Gpihbp1	8
Hdac10	8
Higd1b	8
Hs3st1	8
Igfbp3	8
Igsf3	8
Insc	8
Insig1	8
Iqck	8
Katnal2	8
Kcne3	8
Kdelr3	8
Kif3c	8
Kirrel	8
Klhdc2	8
Klhl23	8
Klhl42	8
Lamb1	8
Ldb2	8
Lmo1	8
Lmtk2	8
Lratd2	8
Lrr1	8
Lrrc75a	8
Mapk12	8
Mboat2	8
Mcam	8
Mcm10	8
Mcm2	8
Me1	8
Metrn	8
Mex3a	8
Mgp	8
Mindy4	8
Mmp27	8
Mtap	8
Mxra8	8
Myo10	8
Myo1b	8
Nav3	8
Nes	8
Notch4	8
Nrep	8
Olfr279	8
Olfr898	8
Parva	8
Pcdh17	8
Pgp	8
Phlda3	8
Pkp2	8
Plekha8	8
Plod2	8
Plpp1	8
Ppp1r9a	8
Ppp2r3d	8
Prokr1	8
Ptprb	8
Ptprs	8
Pxdc1	8
Rab17	8
Rab34	8
Ramp2	8
Rbm20	8
Rbp7	8
Rgs4	8
Rgs5	8
Rpl10-ps2	8
Rpsa-ps11	8
Ryk	8
Scd1	8
Septin3	8
Serpinh1	8
Sgo2a	8
Sgsm2	8
Sh3pxd2a	8
Slc18a2	8
Slc6a17	8
Slc9a3r2	8
Smyd2	8
Sntb1	8
Sort1	8
Sox11	8
Sqle	8
Sspn	8
Stc1	8
Steap4	8
Syne2	8
Tagln	8
Tcaim	8
Tfap2a	8
Tfpi2	8
Thrsp	8
Tinagl1	8
Tlcd3a	8
Tlcd4	8
Tm7sf3	8
Tmcc2	8
Tmem204	8
Tnc	8
Trim63	8
Tspan15	8
Tspan9	8
Ubxn2b	8
Upp2	8
Wasf1	8
Wdr54	8
Wdr6	8
Wwtr1	8
Zbtb41	8
Zfp7	8
Zscan22	8
Abat	7
Abca12	7
Acat2	7
Acsl3	7
Acy3	7
Adhfe1	7
Aebp1	7
Ahi1	7
Aire	7
Aldh1l2	7
Alx1	7
Amdhd1	7
Ank2	7
Arsg	7
Asns	7
Aspn	7
Atl1	7
Atp6v0e2	7
Aunip	7
B9d1	7
Bace2	7
Bfsp2	7
Brca1	7
Bricd5	7
Brs3	7
Car14	7
Car6	7
Car9	7
Card14	7
Ccdc13	7
Ccl27a	7
Ccnb1	7
Cd109	7
Cd81	7
Cdc42ep5	7
Cdh19	7
Cdhr4	7
Cdk1	7
Cdkn2c	7
Cenpf	7
Cenph	7
Cenpu	7
Cep135	7
Cfl2	7
Cgn	7
Chchd10	7
Chpf	7
Cited1	7
Cmbl	7
Cmtm5	7
Cpe	7
Cpne4	7
Crip2	7
Cryab	7
Cst6	7
Cth	7
Ctnnal1	7
Cyb5r2	7
Cyp2j6	7
Cystm1	7
D5Ertd605e	7
Dct	7
Depdc1a	7
Dkk3	7
Dnah7b	7
Dnai1	7
Dnajc22	7
Dync2li1	7
Echdc1	7
Ehhadh	7
Eogt	7
Epha3	7
Epn2	7
Extl1	7
Eya1	7
Fabp3	7
Fads2	7
Fah	7
Fam174b	7
Fam178b	7
Fasn	7
Fat1	7
Fbln5	7
Fbxo44	7
Fdps	7
Fermt2	7
Fez1	7
Fkbp11	7
Fkbp14	7
Fkbp6	7
Fkbp7	7
Fmo1	7
Fndc3c1	7
Frk	7
Ganc	7
Gask1b	7
Ggcx	7
Gjc1	7
Gjc3	7
Gmds	7
Gng7	7
Gpd1	7
Gpm6a	7
Gpr143	7
Gpr37	7
Gpx8	7
Grb14	7
Gsdmc	7
Gsta1	7
Gsta2	7
Gsta4	7
Gsta5	7
Gstm2	7
Gstm5	7
Gstp1	7
Gulp1	7
Hdac11	7
Hddc2	7
Hmgn3	7
Hoxa10	7
Hspb2	7
Ica1	7
Ift81	7
Itgb3bp	7
Kctd1	7
Kif21a	7
Kif2c	7
Klf12	7
Klhl13	7
Laptm4b	7
Ldhb	7
Lhfpl4	7
Lmo7	7
Ly6g5c	7
Lyplal1	7
Maged1	7
Maoa	7
Map2k5	7
Map7d2	7
Mcoln3	7
Mcts2	7
Mipol1	7
Mir670hg	7
Mitf	7
Mlana	7
Mlip	7
Mrnip	7
Mt2	7
Mtmr2	7
Mylk	7
Ncam1	7
Nedd4	7
Nipal3	7
Nnmt	7
Npdc1	7
Nppb	7
Nrcam	7
Oca2	7
Odf3l1	7
Omd	7
Oscp1	7
Paqr6	7
Pax3	7
Pbk	7
Pck2	7
Pfn2	7
Phactr1	7
Phgdh	7
Pik3r3	7
Plekha5	7
Pmel	7
Ppargc1a	7
Prdm16	7
Prickle1	7
Ptgds	7
Ptprm	7
Rab38	7
Rad51ap1	7
Rad51c	7
Rapgef4	7
Rasgrp3	7
Rdh5	7
Rec114	7
Rhd	7
Rrm2	7
Rtkn	7
S100b	7
Sag	7
Sat2	7
Saxo2	7
Scd2	7
Scn8a	7
Scrg1	7
Scrn1	7
Serpinf1	7
Sgce	7
Ska2	7
Slc13a4	7
Slc24a5	7
Slc25a13	7
Slc44a3	7
Slc45a2	7
Slc6a15	7
Snca	7
Sorbs1	7
Sox6	7
Sparcl1	7
St3gal6	7
Syngr1	7
Syt4	7
Syt9	7
Tbx2	7
Tdrkh	7
Tk1	7
Tmem116	7
Tmem144	7
Tmem14a	7
Tnfrsf12a	7
Tom1l1	7
Tom1l2	7
Tpd52l1	7
Tph2	7
Tpm1	7
Trpm1	7
Tspan10	7
Tspan6	7
Ttc23	7
Ttc3	7
Ttk	7
Tubb3	7
Tulp2	7
Tyr	7
Tyrp1	7
Ugp2	7
Unc5c	7
Xlr3a	7
Xlr3c	7
Xrcc5	7
Zfp419	7
Zfp422	7
Zfp449	7
Zfp618	7
Zfp760	7
Zfp873	7
Zfp990	7
Zic5	7
Abhd2	6
Ak9	6
Aldh1a3	6
Alox8	6
Apold1	6
Arfgef3	6
Arhgef40	6
Arid4b	6
Art5	6
Azgp1	6
Bag2	6
BC051077	6
Bhlhb9	6
Brms1l	6
Ccdc85b	6
Cck	6
Cd59a	6
Cdk2	6
Cenpk	6
Cep89	6
Cfap300	6
Cfap54	6
Chac1	6
Chrna1os	6
Cobll1	6
Coq8a	6
Cttnbp2	6
Cyp2e1	6
Cyp4x1	6
Dctd	6
Dhrs2	6
Dlg1	6
Dlg4	6
Dmtn	6
Drc3	6
Eef1akmt3	6
Eefsec	6
Efcc1	6
Enah	6
Enpp5	6
Eri2	6
Exoc1	6
Fabp7	6
Fkbp9	6
Ftx	6
Fxyd3	6
Garnl3	6
Gcat	6
Gcn1	6
Ggnbp1	6
Gldc	6
Glrb	6
Gmeb1	6
Gnat1	6
Golm2	6
Grhl2	6
Grik5	6
H2-Bl	6
Hacd1	6
Hebp2	6
Hlcs	6
Hmgb3	6
Hook2	6
Hyou1	6
Ift43	6
Irak1bp1	6
Jam3	6
Kat8	6
Kif24	6
Klhl30	6
Krt7	6
L3hypdh	6
Lockd	6
Loxl2	6
Lrp5	6
Lrrc8d	6
Lztr1	6
Mc1r	6
Mdga2	6
Mdm4-ps	6
Med25	6
Met	6
Mettl3	6
Mettl7a3	6
Mif-ps8	6
Mlph	6
Mpv17l	6
Mpzl1	6
Mrps26	6
Nanog	6
Nasp	6
Nckap1	6
Noa1	6
Noct	6
Nol4l	6
Nrip2	6
Ntmt1	6
Odad4	6
Oip5	6
Olfr1369-ps1	6
Olfr149	6
Olfr373	6
Olfr655	6
Olfr784	6
Olfr847	6
Olfr889	6
P3h3	6
Pard3	6
Parvb	6
Patj	6
Pbld1	6
Pcgf2	6
Pde6g	6
Pla2g3	6
Plekha3	6
Plk4	6
Plp1	6
Poldip2	6
Polg2	6
Ppan	6
Ppp1r16b	6
Pramel4	6
Prkn	6
Prnp	6
Prodh2	6
Ptcra	6
Racgap1	6
Raet1d	6
Rep15	6
Rhoj	6
Rhpn2	6
Rpl19-ps6	6
Rtn2	6
Sec24a	6
Sema4f	6
Setmar	6
Shc4	6
Sirt5	6
Slc1a7	6
Slc22a17	6
Slc35d2	6
Slc38a6	6
Smo	6
Smtnl1	6
Snf8	6
Snhg10	6
Snhg11	6
Snhg14	6
Sox10	6
Spc25	6
Ss18l2	6
Synb	6
Tc2n	6
Tcaf1	6
Tecpr1	6
Teddm1b	6
Tm4sf1	6
Tmem106c	6
Tmem245	6
Tmem30c	6
Tmem69	6
Traf3ip2	6
Trim43b	6
Trip6	6
Trpc6	6
Ttbk1	6
Tulp3	6
Ube2e2	6
Uchl5	6
Unc13d	6
Usp34	6
Vmn2r10	6
Wdhd1	6
Wdpcp	6
Wdr31	6
Wdr66	6
Xlr3b	6
Yap1	6
Ybey	6
Zbtb1	6
Zfp131	6
Zfp202	6
Zfp410	6
Zfp575	6
Zfp60	6
Zfp870	6
Zfp935	6
Zfp952	6
Zw10	6
Acot1	9
Ano3	9
Armc2	9
Bc1	9
Calhm5	9
Ccdc141	9
Ccl12	9
Cyp2j9	9
Dancr	9
Fam241b	9
Gen1	9
Hba-a1	9
Hba-a2	9
Hbb-bs	9
Hbb-bt	9
Hhipl1	9
Kremen1	9
Mapk8ip1	9
Megf8	9
Mgat4b	9
Mpdz	9
mt-Atp6	9
mt-Atp8	9
mt-Cytb	9
mt-Nd1	9
mt-Nd2	9
mt-Nd4	9
mt-Nd5	9
mt-Nd6	9
mt-Rnr1	9
mt-Rnr2	9
Orc1	9
Pakap	9
Pde11a	9
Pde1c	9
Plcb4	9
Pramel5	9
Rpl31-ps1	9
Rps27a-ps1	9
Serpinb10	9
Shroom1	9
Siglech	9
Slc20a2	9
Slc7a5	9
Speg	9
Tfr2	9
Tmem255a	9
Tnfrsf11b	9
Tubgcp3	9
Twnk	9
Vcan	9
Vgll3	9
Zmym3	9
Acy1	10
Adal	10
Adamts2	10
Adm	10
Ang	10
Apoe	10
Ascl2	10
Bace1	10
Bzw2	10
C6	10
Cd209b	10
Cd209e	10
Cd5l	10
Cma1	10
Col14a1	10
Cpa3	10
Cpxm1	10
Cthrc1	10
Cx3cr1	10
Cxcl13	10
Dbp	10
Dpep1	10
Dpt	10
Ear2	10
Efemp1	10
Fam122a	10
Fap	10
Fcrls	10
Gas6	10
Gdf15	10
Haghl	10
Hdac9	10
Hnmt	10
Hsd17b11	10
Htra3	10
Igf1	10
Igfbp6	10
Igha	10
Islr	10
Jchain	10
Kpna2	10
Lpcat1	10
Lrrn4cl	10
Ltc4s	10
Lyve1	10
Mfap4	10
Mgl2	10
Mmp2	10
Ogn	10
Olfml1	10
Pla2g2d	10
Pmp22	10
Prelp	10
Retnla	10
Rfx2	10
Rnase2a	10
Selenbp1	10
Slco2b1	10
Spon2	10
Tlr8	10
Tpr	10
Txn1	10
Vangl1	10
Vegfd	10
Zdhhc14	10
Zkscan5	10
Acta1	5
AI504432	5
Batf2	5
Btg1	5
Camk2b	5
Ccdc88b	5
Ccn2	5
Cd19	5
Chml	5
Chst11	5
Ciita	5
Cish	5
Clcf1	5
Clic5	5
Coro2a	5
Cxcl9	5
Cyrib	5
Dck	5
Dennd2d	5
Dr1	5
Dusp16	5
Edn1	5
Ell2	5
Ep300	5
Fbxo33	5
Fbxo4	5
Fcrla	5
Fgl2	5
Fzd7	5
Gls	5
Gpr33	5
Hdgfl3	5
Herc6	5
Hexim1	5
Hhex	5
Hivep1	5
Hivep2	5
Htr7	5
Ido1	5
Ier5	5
Ifi203	5
Ifi205	5
Ifih1	5
Ighd	5
Iglc1	5
Iglc2	5
Iglc3	5
Iho1	5
Il27	5
Irgm2	5
Irs2	5
Jak2	5
Klf4	5
Klra4	5
Klra8	5
Klra9	5
Lnpep	5
Map4k2	5
Mcpt8	5
Mex3b	5
Mmp25	5
Naa30	5
Naaa	5
Nadk2	5
Nampt	5
Ndrg1	5
Nfil3	5
Nkrf	5
Nufip1	5
Olfr905	5
Otud1	5
Ppp1r2	5
Prkx	5
Prph	5
Ptk2b	5
Rad9b	5
Ralgds	5
Ranbp2	5
Rbl1	5
Rcn2	5
Retreg1	5
Rhbdf2	5
Rnf19b	5
Rpsa-ps1	5
Sap30	5
Sav1	5
Scand1	5
Sell	5
Sh2b1	5
Slc33a1	5
Slco3a1	5
Smad7	5
Sos2	5
Sowahc	5
Spint1	5
St8sia4	5
Stx11	5
Taf4	5
Tap1	5
Tasor	5
Tent2	5
Tent4a	5
Tgm1	5
Tmem108	5
Tmem252	5
Tnfsf11	5
Tnfsf15	5
Tnnc2	5
Tob1	5
Treml2	5
Trim12c	5
Trio	5
Ubd	5
Ubqln2	5
Usp25	5
Vdr	5
Ythdc2	5
Zc3h12c	5
Zeb2os	5
Zfp407	5
Zfp953	5
AI467606	3
Apol7c	3
Arhgef3	3
AW112010	3
Calhm6	3
Cd274	3
Cd40	3
Cd74	3
Cd86	3
Cep112it	3
Cfb	3
Ch25h	3
Cnbd2	3
Ctss	3
Cxcl10	3
Cxcl11	3
Cybb	3
Dglucy	3
Dnase1l3	3
Dram1	3
Fbxl14	3
Fcgr4	3
Gbp2	3
Gbp2b	3
Gbp3	3
Gbp4	3
Gbp5	3
Gbp6	3
Gbp7	3
Gbp8	3
Glrx	3
Gpr141	3
Gpr31c	3
Gvin-ps7	3
Gvin2	3
Gzma	3
Gzmc	3
Gzmd	3
Gzme	3
Gzmf	3
Gzmg	3
H1f5	3
H2-Aa	3
H2-Ab1	3
H2-DMa	3
H2-Eb1	3
H2-T10	3
Hk3	3
Hrh2	3
Icam1	3
Ifi206	3
Ifi47	3
Igtp	3
Iigp1	3
Il17f	3
Il18bp	3
Il2rg	3
Irf1	3
Irf8	3
Itgb2	3
Kcnj13	3
Klra2	3
Klrb1a	3
Klrb1b	3
L1cam	3
Llph-ps2	3
Ly6a	3
Ly6c2	3
Ly6i	3
Mab21l3	3
Malat1	3
Mir155hg	3
Mocs3	3
Myh10	3
Nod2	3
Notch2	3
Olfr56	3
P2ry14	3
Parp14	3
Pdcd1lg2	3
Piezo1	3
Pilrb1	3
Pilrb2	3
Pla2g4a	3
Pla2g7	3
Prdx5	3
Prg2	3
Ptprc	3
Rnd1	3
Scimp	3
Sema4d	3
Serpina3f	3
Serpina3g	3
Serpinb1b	3
Serpinb9b	3
Slamf6	3
Slamf7	3
Slamf8	3
Slc4a11	3
Socs1	3
Sp140	3
Spic	3
Stat1	3
Stat2	3
Tap2	3
Tent5c	3
Tgm2	3
Tgtp1	3
Tgtp2	3
Ticam2	3
Tnip3	3
Traf5	3
Treml4	3
Trgc1	3
Trim34a	3
Upp1	3
Acod1	4
Acsl1	4
Adam8	4
AI839979	4
Ankrd66	4
Arg1	4
Arg2	4
Arrb1	4
Arrdc4	4
Asprv1	4
Ass1	4
Atp6v0d2	4
Bcar3	4
Bcl2a1a	4
Bst1	4
C3	4
Carmil1	4
Ccl17	4
Ccl24	4
Ccl3	4
Ccl4	4
Ccrl2	4
Cd1d1	4
Chka	4
Chpf2	4
Cldn1	4
Clec4e	4
Clec4n	4
Clec5a	4
Clec7a	4
Creb5	4
Csf2rb	4
Csf2rb2	4
Csta2	4
Cstdc4	4
Cxcl16	4
Cxcl2	4
Cxcl3	4
Dpys	4
Dtnbos	4
F10	4
F3	4
Fbxl5	4
Fcor	4
Fpr1	4
Fpr2	4
G0s2	4
Gpat3	4
Gpr84	4
Grina	4
H2-Q7	4
Hbegf	4
Hcar2	4
Il1a	4
Il1b	4
Il1rn	4
Il36g	4
Il7r	4
Inhba	4
Mdm2	4
Mir147	4
Mirt2	4
Mmp12	4
Mmp13	4
Mmp8	4
Nlrp3	4
Nos2	4
Npy	4
Nrg1	4
Nrg4	4
Nt5e	4
Olfr394	4
Olr1	4
Osm	4
Pdpn	4
Pim1	4
Pira13	4
Plaur	4
Plet1	4
Ppp1r3b	4
Prss46	4
Ptges	4
Ptgs2	4
Ptgs2os2	4
Rab11fip1	4
Rab33a	4
Rgcc	4
Rnf128	4
S100a8	4
S100a9	4
Sash1	4
Schip1	4
Sdc1	4
Serpinb2	4
Sgk1	4
Slc22a4	4
Slc25a37	4
Slc7a11	4
Slc7a2	4
Slfn4	4
Slpi	4
Smpdl3b	4
Socs3	4
Stra6l	4
Tarm1	4
Tbc1d9	4
Tgif1	4
Tlr2	4
Tnf	4
Tnfaip2	4
Tnfsf13b	4
Tprn	4
Vnn3	4
Xist	4
Ablim1	1
Adamts14	1
Adgrg5	1
Apol7e	1
Arhgap45	1
Arl4d	1
Armc7	1
Atp8b4	1
Atxn1	1
Btg2	1
Camk4	1
Cblb	1
Ccl5	1
Cd160	1
Cd2	1
Cd226	1
Cd247	1
Cd27	1
Cd28	1
Cd37	1
Cd3d	1
Cd3e	1
Cd3g	1
Cd6	1
Cd69	1
Cd82	1
Cd8a	1
Cd8b1	1
Cd96	1
Crtam	1
Crybg1	1
Csf1	1
Csf2	1
Cst7	1
Ctla4	1
Ctsw	1
Cxcr6	1
D16Ertd472e	1
Dusp14	1
Egr2	1
Elf1	1
F2rl2	1
Fam169b	1
Fam189b	1
Fasl	1
Gbp11	1
Gem	1
Gimap1	1
Gimap1os	1
Gimap3	1
Gimap4	1
Gimap5	1
Gimap6	1
Gimap7	1
Gimap8	1
Gimap9	1
Glipr1	1
Gna15	1
Gpr174	1
Gpr18	1
Gramd3	1
Grap	1
Gzmb	1
Gzmk	1
H2-M2	1
Havcr2	1
Hcst	1
Hsd11b1	1
Icos	1
Ifi214	1
Ifit1bl2	1
Ifng	1
Ifngr1	1
Igflr1	1
Ikzf3	1
Il16	1
Il18r1	1
Il18rap	1
Il2	1
Il21r	1
Il27ra	1
Il2ra	1
Il2rb	1
Ipcef1	1
Irf2	1
Itgal	1
Itk	1
Klk8	1
Klra7	1
Klrb1c	1
Klrc1	1
Klrc2	1
Klrd1	1
Klre1	1
Klrg1	1
Klrk1	1
Kynu	1
Lamb3	1
Lax1	1
Lck	1
Lcn4	1
Lime1	1
Ltb	1
Ly6k	1
Mgst2	1
Ms4a4b	1
Ncr1	1
Nedd9	1
Ninj2	1
Nkg7	1
Orm1	1
Osbpl3	1
P2ry10	1
Pdcd1	1
Pglyrp1	1
Pkp3	1
Plcb2	1
Plcxd2	1
Ppm1j	1
Prex1	1
Prf1	1
Ptpn22	1
Rab19	1
Rab37	1
Rab44	1
Rac2	1
Rasal3	1
Rbl2	1
Rgp1	1
Rgs16	1
Rinl	1
Rnf125	1
Rrad	1
Runx2	1
Samd3	1
Sash3	1
Satb1	1
Sdcbp2	1
Septin1	1
Serpinb6b	1
Serpinb9	1
Sh2d1a	1
Sh2d2a	1
Sit1	1
Skap1	1
Sla	1
Sla2	1
Slamf1	1
Slc6a19	1
Slfn10-ps	1
Smim24	1
Spidr	1
St14	1
Stat4	1
Sult2b1	1
Suox	1
Sv2c	1
Sytl3	1
Tagap	1
Tg	1
Themis	1
Thy1	1
Tigit	1
Tnfrsf18	1
Tnfrsf4	1
Tnfrsf9	1
Trac	1
Traf1	1
Traf3ip3	1
Trbc1	1
Trbc2	1
Trbv12-2	1
Tsix	1
Txk	1
Unc5cl	1
Vps37b	1
Wdr95	1
Xcl1	1
Xlr4a	1
Zadh2	1
Zap70	1
Zxdb	1
Abcb1a	2
Actn2	2
Adam19	2
Akap13	2
Alox15	2
Ankrd44	2
Ar	2
Arrdc1	2
Asb11	2
B4galnt1	2
Bcl11b	2
Best1	2
Bmpr1a	2
Ccl1	2
Cd5	2
Cd7	2
Chil1	2
Cxcr3	2
Dapl1	2
Dcstamp	2
Dio2	2
Dusp5	2
Egr3	2
Eomes	2
Ets1	2
Fam107b	2
Flt3l	2
Fmnl1	2
Fn3krp	2
Foxj2	2
Garre1	2
Gata3	2
Gbgt1	2
Gpr183	2
Gpr68	2
Grap2	2
Gstp3	2
H2-Q5	2
H2-Q6	2
H2-T-ps	2
Hs3st3b1	2
Htr2b	2
Il12rb2	2
Il23a	2
Inpp4b	2
Irf4	2
Itgb7	2
Jaml	2
Jmjd7	2
Lag3	2
Lat	2
Lipt1	2
Lmln	2
Lsm14b	2
Lta	2
Mnd1	2
Mocos	2
Nck2	2
Nlrc5	2
Nudt6	2
Oit3	2
Olfr482	2
Orai2	2
Pag1	2
Pcdh7	2
Pced1b	2
Pglyrp2	2
Plagl2	2
Plcd4	2
Plcg1	2
Ppm1m	2
Psmb11	2
Raet1e	2
Rasgrp1	2
Ric1	2
Rora	2
S1pr4	2
Sbk1	2
Sema4a	2
Septin6	2
Slc6a13	2
Slc7a4	2
Sp4	2
Spin2c	2
Spn	2
Srp54b	2
Sufu	2
Tbc1d10c	2
Tbx21	2
Tcf7	2
Tespa1	2
Tff1	2
Tmem71	2
Tnfaip3	2
Tnfrsf26	2
Tnfsf8	2
Tox	2
Trat1	2
Trgc2	2
Trp53inp1	2
Ttc39c	2
Xlr4c	2
Zbtb32	2
Zc3h12d	2
Zcchc14	2
Zdhhc15	2
Zdhhc24	2
Zfp27	2
