## Supplementary material for "Tregs constrain CD8^+^ T cell priming required for curative intratumorally anchored anti-4-1BB immunotherapy": SI Data files: S7_Fig4C_heatmap_genecluster_enrichments.csv

Description	cluster	ID	GeneRatio	BgRatio	pvalue	p.adjust	qvalue	geneID	Count	neglog10q
mononuclear cell differentiation	8	NA	NA	NA	NA	NA	NA	NA	NA	0
mononuclear cell differentiation	7	NA	NA	NA	NA	NA	NA	NA	NA	0
mononuclear cell differentiation	6	NA	NA	NA	NA	NA	NA	NA	NA	0
mononuclear cell differentiation	9	NA	NA	NA	NA	NA	NA	NA	NA	0
mononuclear cell differentiation	10	NA	NA	NA	NA	NA	NA	NA	NA	0
mononuclear cell differentiation	5	GO:1903131	13/116	489/29008	8.606903391742751e-8	2.0217616067203724e-4	1.5229689054231123e-4	Batf2/Cd19/Clcf1/Ep300/Fgl2/Fzd7/Hhex/Il27/Nfil3/Ptk2b/Smad7/Sos2/Ubd	13	3.8173089635983084
mononuclear cell differentiation	3	GO:1903131	13/109	489/29008	4.07012092259716e-8	1.2417099068621813e-6	8.548274017885766e-7	Cd74/H2-Aa/H2-Ab1/H2-DMa/Ifi206/Il2rg/Irf1/Irf8/Notch2/Ptprc/Slamf6/Slamf8/Socs1	13	5
mononuclear cell differentiation	4	NA	NA	NA	NA	NA	NA	NA	NA	0
mononuclear cell differentiation	1	GO:1903131	32/171	489/29008	3.745489946908152e-24	1.0353604353238963e-21	7.400862842462121e-22	Camk4/Cd27/Cd28/Cd3d/Cd3e/Cd3g/Cd8a/Crtam/Csf1/Csf2/Ctla4/Gimap1/Gimap3/Gimap5/Gpr18/Ifng/Ikzf3/Il18r1/Il2/Il2ra/Itk/Lck/Pglyrp1/Prex1/Ptpn22/Runx2/Sash3/Satb1/Slamf1/Themis/Txk/Zap70	32	5
mononuclear cell differentiation	2	GO:1903131	23/103	489/29008	1.5160681144548833e-19	3.1246163838915146e-16	2.2868690610672086e-16	Bcl11b/Dcstamp/Egr3/Eomes/Flt3l/Gata3/Gpr183/Gpr68/Il23a/Irf4/Lag3/Pglyrp2/Psmb11/Rasgrp1/Rora/Sema4a/Spn/Tbx21/Tcf7/Tespa1/Tnfaip3/Tnfsf8/Tox	23	5
alpha-beta T cell activation	8	NA	NA	NA	NA	NA	NA	NA	NA	0
alpha-beta T cell activation	7	NA	NA	NA	NA	NA	NA	NA	NA	0
alpha-beta T cell activation	6	NA	NA	NA	NA	NA	NA	NA	NA	0
alpha-beta T cell activation	9	NA	NA	NA	NA	NA	NA	NA	NA	0
alpha-beta T cell activation	10	NA	NA	NA	NA	NA	NA	NA	NA	0
alpha-beta T cell activation	5	NA	NA	NA	NA	NA	NA	NA	NA	0
alpha-beta T cell activation	3	GO:0046631	7/109	180/29008	5.511949089442878e-6	8.543521088636462e-5	5.881595929906366e-5	Cd274/H2-Ab1/Il2rg/Irf1/Ptprc/Slamf6/Socs1	7	4.2305048151638385
alpha-beta T cell activation	4	GO:0046631	4/113	180/29008	0.005460868075999652	0.02257037654040455	0.01357206725605308	Arg2/Cd1d1/Nlrp3/Tarm1	4	1.8673539968857207
alpha-beta T cell activation	1	GO:0046631	19/171	180/29008	1.50889468504337e-18	5.839422431117842e-17	4.174079191888396e-17	Cblb/Cd160/Cd28/Cd3e/Crtam/Gimap3/Gimap5/Gpr18/Ifng/Il18r1/Il2/Itk/Ptpn22/Rasal3/Sash3/Satb1/Txk/Xcl1/Zap70	19	5
alpha-beta T cell activation	2	GO:0046631	14/103	180/29008	3.200046984274263e-15	1.3190593669178512e-12	9.654036480978988e-13	Bcl11b/Eomes/Gata3/Gpr183/Il23a/Irf4/Psmb11/Rora/Sema4a/Spn/Tbx21/Tcf7/Tnfsf8/Tox	14	5
regulation of T cell activation	8	NA	NA	NA	NA	NA	NA	NA	NA	0
regulation of T cell activation	7	NA	NA	NA	NA	NA	NA	NA	NA	0
regulation of T cell activation	6	NA	NA	NA	NA	NA	NA	NA	NA	0
regulation of T cell activation	9	NA	NA	NA	NA	NA	NA	NA	NA	0
regulation of T cell activation	10	NA	NA	NA	NA	NA	NA	NA	NA	0
regulation of T cell activation	5	GO:0050863	8/116	339/29008	6.809796384281152e-5	0.006665088211115178	0.005020731457007288	Ccdc88b/Cyrib/Fgl2/Ido1/Il27/Smad7/Sos2/Tnfsf11	8	2.2992330070380866
regulation of T cell activation	3	GO:0050863	12/109	339/29008	6.075369412891694e-9	2.245550002226507e-7	1.545898654251996e-7	Cd274/Cd74/Cd86/H2-Aa/H2-Ab1/H2-DMa/H2-Eb1/Il2rg/Irf1/Pdcd1lg2/Ptprc/Socs1	12	5
regulation of T cell activation	4	GO:0050863	10/113	339/29008	8.911795456960856e-7	2.635345227986996e-5	1.5846914477979266e-5	Adam8/Arg1/Arg2/Cd1d1/Il1a/Il1b/Il7r/Nlrp3/Tarm1/Tnfsf13b	10	4.800055285852273
regulation of T cell activation	1	GO:0050863	30/171	339/29008	1.6534440285457196e-26	3.1994141952359677e-23	2.2869741615885007e-23	Cblb/Ccl5/Cd160/Cd27/Cd28/Cd3e/Cd6/Crtam/Ctla4/Gimap3/Gimap5/Havcr2/Icos/Ifng/Il2/Il27ra/Il2ra/Itgal/Lax1/Lck/Ptpn22/Rac2/Rasal3/Sash3/Sit1/Slamf1/Thy1/Tigit/Xcl1/Zap70	30	5
regulation of T cell activation	2	GO:0050863	15/103	339/29008	1.2273334295886297e-12	4.215890330636943e-10	3.085559306316678e-10	Cd5/Egr3/Gata3/Il23a/Lag3/Lat/Nck2/Pag1/Rasgrp1/Spn/Tbx21/Tcf7/Tespa1/Tox/Zc3h12d	15	5
alpha-beta T cell activation involved in...	8	NA	NA	NA	NA	NA	NA	NA	NA	0
alpha-beta T cell activation involved in...	7	NA	NA	NA	NA	NA	NA	NA	NA	0
alpha-beta T cell activation involved in...	6	NA	NA	NA	NA	NA	NA	NA	NA	0
alpha-beta T cell activation involved in...	9	NA	NA	NA	NA	NA	NA	NA	NA	0
alpha-beta T cell activation involved in...	10	NA	NA	NA	NA	NA	NA	NA	NA	0
alpha-beta T cell activation involved in...	5	NA	NA	NA	NA	NA	NA	NA	NA	0
alpha-beta T cell activation involved in...	3	NA	NA	NA	NA	NA	NA	NA	NA	0
alpha-beta T cell activation involved in...	4	NA	NA	NA	NA	NA	NA	NA	NA	0
alpha-beta T cell activation involved in...	1	NA	NA	NA	NA	NA	NA	NA	NA	0
alpha-beta T cell activation involved in...	2	GO:0002287	9/103	72/29008	4.439367723432198e-12	1.1436921097492198e-9	8.370544667997815e-10	Eomes/Gata3/Gpr183/Il23a/Irf4/Rora/Sema4a/Spn/Tbx21	9	5
regulation of cell-cell adhesion	8	NA	NA	NA	NA	NA	NA	NA	NA	0
regulation of cell-cell adhesion	7	NA	NA	NA	NA	NA	NA	NA	NA	0
regulation of cell-cell adhesion	6	NA	NA	NA	NA	NA	NA	NA	NA	0
regulation of cell-cell adhesion	9	NA	NA	NA	NA	NA	NA	NA	NA	0
regulation of cell-cell adhesion	10	NA	NA	NA	NA	NA	NA	NA	NA	0
regulation of cell-cell adhesion	5	GO:0022407	9/116	457/29008	9.516807292766729e-5	0.008431019184583671	0.0063509861976138345	Ccdc88b/Cyrib/Fgl2/Ido1/Jak2/Klf4/Mex3b/Smad7/Tnfsf11	9	2.197158831097591
regulation of cell-cell adhesion	3	NA	NA	NA	NA	NA	NA	NA	NA	0
regulation of cell-cell adhesion	4	GO:0022407	16/113	457/29008	3.039091800441611e-11	4.12888760505449e-9	2.482791555035309e-9	Adam8/Arg1/Arg2/Ass1/Cd1d1/Il1a/Il1b/Il1rn/Il7r/Nlrp3/Pdpn/Plaur/Rgcc/Tarm1/Tnf/Tnfsf13b	16	5
regulation of cell-cell adhesion	1	NA	NA	NA	NA	NA	NA	NA	NA	0
regulation of cell-cell adhesion	2	GO:0022407	16/103	457/29008	7.1086959768690795e-12	1.6278913787030193e-9	1.1914340742518587e-9	Adam19/Alox15/Cd5/Egr3/Ets1/Gata3/Il23a/Lag3/Nck2/Pag1/Rasgrp1/Spn/Tbx21/Tespa1/Tnfaip3/Zc3h12d	16	5
leukocyte cell-cell adhesion	8	NA	NA	NA	NA	NA	NA	NA	NA	0
leukocyte cell-cell adhesion	7	NA	NA	NA	NA	NA	NA	NA	NA	0
leukocyte cell-cell adhesion	6	NA	NA	NA	NA	NA	NA	NA	NA	0
leukocyte cell-cell adhesion	9	NA	NA	NA	NA	NA	NA	NA	NA	0
leukocyte cell-cell adhesion	10	NA	NA	NA	NA	NA	NA	NA	NA	0
leukocyte cell-cell adhesion	5	GO:0007159	8/116	373/29008	1.3177354132508617e-4	0.008843887102075069	0.006661994675713379	Ccdc88b/Cyrib/Fgl2/Ido1/Klf4/Sell/Smad7/Tnfsf11	8	2.176395718734188
leukocyte cell-cell adhesion	3	GO:0007159	16/109	373/29008	8.169706153397941e-13	1.1172221138632937e-10	7.69126566146098e-11	Cd274/Cd74/Cd86/H2-Aa/H2-Ab1/H2-DMa/H2-Eb1/Icam1/Il2rg/Irf1/Itgb2/L1cam/Pdcd1lg2/Ptprc/Sema4d/Socs1	16	5
leukocyte cell-cell adhesion	4	GO:0007159	16/113	373/29008	1.449086812689361e-12	2.9996097022669773e-10	1.8037317431633362e-10	Adam8/Arg1/Arg2/Ass1/Cd1d1/Il1a/Il1b/Il7r/Nlrp3/Nt5e/Olr1/S100a8/S100a9/Tarm1/Tnf/Tnfsf13b	16	5
leukocyte cell-cell adhesion	1	GO:0007159	30/171	373/29008	2.7997546134013097e-25	1.3543812942328836e-22	9.681256742129792e-23	Cblb/Ccl5/Cd160/Cd27/Cd28/Cd3e/Cd6/Crtam/Ctla4/Gimap3/Gimap5/Havcr2/Icos/Ifng/Il2/Il27ra/Il2ra/Itgal/Lax1/Lck/Ptpn22/Rac2/Rasal3/Sash3/Skap1/Slamf1/Thy1/Tigit/Xcl1/Zap70	30	5
leukocyte cell-cell adhesion	2	GO:0007159	14/103	373/29008	6.480375069716317e-11	9.540037870489521e-9	6.9822387029349486e-9	Cd5/Egr3/Ets1/Gata3/Il23a/Itgb7/Lag3/Nck2/Pag1/Rasgrp1/Spn/Tbx21/Tespa1/Zc3h12d	14	5
interferon-gamma production	8	NA	NA	NA	NA	NA	NA	NA	NA	0
interferon-gamma production	7	NA	NA	NA	NA	NA	NA	NA	NA	0
interferon-gamma production	6	NA	NA	NA	NA	NA	NA	NA	NA	0
interferon-gamma production	9	NA	NA	NA	NA	NA	NA	NA	NA	0
interferon-gamma production	10	NA	NA	NA	NA	NA	NA	NA	NA	0
interferon-gamma production	5	NA	NA	NA	NA	NA	NA	NA	NA	0
interferon-gamma production	3	NA	NA	NA	NA	NA	NA	NA	NA	0
interferon-gamma production	4	NA	NA	NA	NA	NA	NA	NA	NA	0
interferon-gamma production	1	GO:0032609	22/171	135/29008	1.3469592141391028e-25	1.2454069698658203e-22	8.902297067339524e-23	Cd160/Cd2/Cd226/Cd27/Cd3e/Cd96/Crtam/Gimap3/Gimap5/Havcr2/Il18r1/Il18rap/Il2/Il27ra/Itk/Klre1/Klrk1/Pglyrp1/Ptpn22/Sash3/Slamf1/Txk	22	5
interferon-gamma production	2	GO:0032609	8/103	135/29008	2.9276733997426197e-8	1.723981393391297e-6	1.2617611975432104e-6	Eomes/Gata3/Il12rb2/Il23a/Lta/Pglyrp2/Rasgrp1/Spn	8	5
positive regulation of cytokine producti...	8	NA	NA	NA	NA	NA	NA	NA	NA	0
positive regulation of cytokine producti...	7	NA	NA	NA	NA	NA	NA	NA	NA	0
positive regulation of cytokine producti...	6	NA	NA	NA	NA	NA	NA	NA	NA	0
positive regulation of cytokine producti...	9	NA	NA	NA	NA	NA	NA	NA	NA	0
positive regulation of cytokine producti...	10	NA	NA	NA	NA	NA	NA	NA	NA	0
positive regulation of cytokine producti...	5	GO:0001819	9/116	500/29008	1.866639061779432e-4	0.010612646542586535	0.00799438006680915	Ccdc88b/Cyrib/Ido1/Ifi205/Ifih1/Ighd/Il27/Jak2/Tnfsf15	9	2.0972152084659235
positive regulation of cytokine producti...	3	GO:0001819	15/109	500/29008	6.586129617832869e-10	2.813009138994394e-8	1.9365531999101562e-8	Cd274/Cd40/Cd74/Gbp5/Ifi206/Il17f/Irf1/Irf8/Nod2/Prg2/Ptprc/Scimp/Slamf6/Stat1/Ticam2	15	5
positive regulation of cytokine producti...	4	GO:0001819	23/113	500/29008	2.299887883973233e-18	2.8564607518947553e-15	1.7176531091357986e-15	Adam8/C3/Ccl3/Ccl4/Cd1d1/Clec4e/Clec4n/Clec5a/Clec7a/F3/Il1a/Il1b/Il36g/Mmp12/Mmp8/Nlrp3/Nos2/Osm/Ptgs2/Rgcc/Tarm1/Tlr2/Tnf	23	5
positive regulation of cytokine producti...	1	NA	NA	NA	NA	NA	NA	NA	NA	0
positive regulation of cytokine producti...	2	GO:0001819	12/103	500/29008	2.2295453995985604e-7	1.0686262950168915e-5	7.821147019889197e-6	Bmpr1a/Ccl1/Chil1/Gata3/Htr2b/Il12rb2/Il23a/Irf4/Lta/Rasgrp1/Rora/Spn	12	5
adaptive immune response based on somati...	8	NA	NA	NA	NA	NA	NA	NA	NA	0
adaptive immune response based on somati...	7	NA	NA	NA	NA	NA	NA	NA	NA	0
adaptive immune response based on somati...	6	NA	NA	NA	NA	NA	NA	NA	NA	0
adaptive immune response based on somati...	9	NA	NA	NA	NA	NA	NA	NA	NA	0
adaptive immune response based on somati...	10	NA	NA	NA	NA	NA	NA	NA	NA	0
adaptive immune response based on somati...	5	GO:0002460	11/116	480/29008	3.7485899092532223e-6	0.0014675729494726365	0.0011055051995534503	Cd19/Clcf1/Cyrib/Fgl2/Ighd/Iglc1/Iglc2/Iglc3/Il27/Smad7/Stx11	11	2.9564392104511095
adaptive immune response based on somati...	3	GO:0002460	18/109	480/29008	2.633128015631369e-13	4.217393371702909e-11	2.903370101446168e-11	Cd274/Cd40/Cd74/H2-Aa/H2-Ab1/H2-DMa/H2-Eb1/H2-T10/Icam1/Il18bp/Irf1/Nod2/Pla2g4a/Ptprc/Serpinb9b/Slamf6/Tap2/Treml4	18	5
adaptive immune response based on somati...	4	GO:0002460	10/113	480/29008	1.902978452938095e-5	2.864847561877714e-4	1.7226962837123809e-4	Arg1/C3/Cd1d1/Clec4n/H2-Q7/Il1b/Il7r/Nlrp3/Tnf/Tnfsf13b	10	3.7637912831639686
adaptive immune response based on somati...	1	GO:0002460	21/171	480/29008	1.0965331065483888e-12	3.1202817076046065e-11	2.2304094458275273e-11	Cd226/Cd28/Cd8a/Gimap3/Gimap5/Gzmb/H2-M2/Havcr2/Ifng/Il18r1/Il18rap/Il2/Il27ra/Klrd1/Prf1/Sash3/Serpinb9/Slamf1/Trbc1/Trbc2/Xcl1	21	5
adaptive immune response based on somati...	2	GO:0002460	11/103	480/29008	1.1531256139596026e-6	4.484135642208945e-5	3.281884815896943e-5	Gata3/H2-Q6/Il23a/Irf4/Lta/Raet1e/Rora/Sema4a/Spn/Tbx21/Tnfaip3	11	4.483876665421314
regulation of inflammatory response	8	NA	NA	NA	NA	NA	NA	NA	NA	0
regulation of inflammatory response	7	NA	NA	NA	NA	NA	NA	NA	NA	0
regulation of inflammatory response	6	NA	NA	NA	NA	NA	NA	NA	NA	0
regulation of inflammatory response	9	NA	NA	NA	NA	NA	NA	NA	NA	0
regulation of inflammatory response	10	GO:0050727	6/63	342/29008	9.920421393025835e-5	0.007834837648539993	0.005277266564288748	Apoe/Cma1/Cx3cr1/Igf1/Pla2g2d/Pmp22	6	2.27759096826824
regulation of inflammatory response	5	NA	NA	NA	NA	NA	NA	NA	NA	0
regulation of inflammatory response	3	GO:0050727	5/109	342/29008	0.009531586206275226	0.042903299036208396	0.029535816248706916	Ctss/Dnase1l3/Nod2/Pla2g4a/Slamf8	5	1.5296510225237943
regulation of inflammatory response	4	GO:0050727	22/113	342/29008	1.0567298684961347e-20	2.6249169933443984e-17	1.5784207193642263e-17	Acod1/Adam8/Bst1/C3/Ccl24/Ccl3/Il1b/Mir147/Mmp8/Nlrp3/Npy/Nt5e/Osm/Ptges/Ptgs2/S100a8/S100a9/Slc7a2/Smpdl3b/Socs3/Tlr2/Tnf	22	5
regulation of inflammatory response	1	NA	NA	NA	NA	NA	NA	NA	NA	0
regulation of inflammatory response	2	GO:0050727	9/103	342/29008	3.7594257514917207e-6	1.2298692815594344e-4	9.001264998976837e-5	Alox15/Ccl1/Ets1/Gata3/Lta/Pglyrp2/Rora/Spn/Tnfaip3	9	4.045696452397392
leukocyte proliferation	8	NA	NA	NA	NA	NA	NA	NA	NA	0
leukocyte proliferation	7	NA	NA	NA	NA	NA	NA	NA	NA	0
leukocyte proliferation	6	NA	NA	NA	NA	NA	NA	NA	NA	0
leukocyte proliferation	9	NA	NA	NA	NA	NA	NA	NA	NA	0
leukocyte proliferation	10	NA	NA	NA	NA	NA	NA	NA	NA	0
leukocyte proliferation	5	GO:0070661	10/116	358/29008	1.851623078552792e-6	0.001087365652880127	8.190995776440114e-4	Ccdc88b/Cd19/Clcf1/Hhex/Ido1/Ighd/Il27/Irs2/Sos2/Tnfsf11	10	3.0866632980045305
leukocyte proliferation	3	NA	NA	NA	NA	NA	NA	NA	NA	0
leukocyte proliferation	4	NA	NA	NA	NA	NA	NA	NA	NA	0
leukocyte proliferation	1	NA	NA	NA	NA	NA	NA	NA	NA	0
leukocyte proliferation	2	GO:0070661	8/103	358/29008	4.2721251343025514e-5	0.0010120517128502941	7.407084473630438e-4	Flt3l/Gpr183/Il23a/Nck2/Rasgrp1/Spn/Zbtb32/Zc3h12d	8	3.130352702435975
lymphocyte mediated immunity	8	NA	NA	NA	NA	NA	NA	NA	NA	0
lymphocyte mediated immunity	7	NA	NA	NA	NA	NA	NA	NA	NA	0
lymphocyte mediated immunity	6	NA	NA	NA	NA	NA	NA	NA	NA	0
lymphocyte mediated immunity	9	NA	NA	NA	NA	NA	NA	NA	NA	0
lymphocyte mediated immunity	10	NA	NA	NA	NA	NA	NA	NA	NA	0
lymphocyte mediated immunity	5	GO:0002449	12/116	477/29008	4.994701999774184e-7	5.866277498734779e-4	4.4189968745370544e-4	Cd19/Clcf1/Cyrib/Fgl2/Ighd/Iglc1/Iglc2/Iglc3/Rnf19b/Smad7/Stx11/Tap1	12	3.3546763056048916
lymphocyte mediated immunity	3	GO:0002449	20/109	477/29008	1.3137396697926684e-15	3.156259556676886e-13	2.172856269643927e-13	Cd40/Cd74/Gzmc/Gzmd/Gzme/Gzmf/Gzmg/H2-Aa/H2-Ab1/H2-DMa/H2-Eb1/H2-T10/Icam1/Klrb1b/Nod2/Ptprc/Serpinb9b/Slamf6/Tap2/Treml4	20	5
lymphocyte mediated immunity	4	GO:0002449	8/113	477/29008	5.719305521534607e-4	0.0039712722391709214	0.0023880139449883623	Arg1/C3/Cd1d1/H2-Q7/Il1b/Il7r/Nlrp3/Tnf	8	2.6219631414397315
lymphocyte mediated immunity	1	GO:0002449	30/171	477/29008	3.5623193506986434e-22	3.133221792546307e-20	2.239659151587568e-20	Cd160/Cd226/Cd28/Cd8a/Cd96/Crtam/Gimap3/Gimap5/Gzmb/H2-M2/Havcr2/Ifng/Il18r1/Il18rap/Il2/Il27ra/Klrb1c/Klrc1/Klrc2/Klrd1/Klre1/Klrk1/Prf1/Sash3/Serpinb9/Sh2d1a/Slamf1/Trbc1/Trbc2/Xcl1	30	5
lymphocyte mediated immunity	2	GO:0002449	9/103	477/29008	5.218002666757409e-5	0.0011817915929875848	8.649390192554502e-4	Gata3/H2-Q6/Il23a/Lag3/Lta/Raet1e/Rasgrp1/Spn/Tbx21	9	3.0630145104940576
positive regulation of response to exter...	8	NA	NA	NA	NA	NA	NA	NA	NA	0
positive regulation of response to exter...	7	NA	NA	NA	NA	NA	NA	NA	NA	0
positive regulation of response to exter...	6	NA	NA	NA	NA	NA	NA	NA	NA	0
positive regulation of response to exter...	9	NA	NA	NA	NA	NA	NA	NA	NA	0
positive regulation of response to exter...	10	GO:0032103	6/63	427/29008	3.286375876996906e-4	0.011917905148131057	0.008027474872605295	Cx3cr1/Cxcl13/Gas6/Mmp2/Tlr8/Vegfd	6	2.095421045176713
positive regulation of response to exter...	5	GO:0032103	10/116	427/29008	8.753904426368295e-6	0.00261440368008951	0.00196939911103514	Edn1/Hexim1/Ido1/Ifi203/Ifi205/Jak2/Ptk2b/Sell/Tnfsf11/Trim12c	10	2.7056662624522
positive regulation of response to exter...	3	GO:0032103	12/109	427/29008	7.680296585077271e-8	2.139352179205582e-6	1.472789139197884e-6	Cd74/Ctss/Cxcl10/Gbp5/Ifi206/Igtp/Il17f/Nod2/Pla2g4a/Pla2g7/Scimp/Slamf6	12	5
positive regulation of response to exter...	4	GO:0032103	19/113	427/29008	4.942843664686119e-15	3.06950591577008e-12	1.8457618842604217e-12	Acod1/Adam8/Arg1/C3/Ccl24/Ccl3/Clec4n/Il1b/Mmp12/Mmp8/Npy/Nrg1/Osm/Ptgs2/S100a8/S100a9/Sash1/Tlr2/Tnf	19	5
positive regulation of response to exter...	1	GO:0032103	24/171	427/29008	8.977121221415742e-17	2.9441914514304166e-15	2.104538320239123e-15	Ccl5/Cd160/Cd226/Cd28/Crtam/Csf1/Gimap3/Gimap5/Havcr2/Ifi214/Ifng/Il16/Il18rap/Klrb1c/Klrc1/Klrc2/Klrd1/Klre1/Klrk1/Rac2/Sh2d1a/Slamf1/Txk/Xcl1	24	5
positive regulation of response to exter...	2	GO:0032103	8/103	427/29008	1.4504795007097093e-4	0.0029308218146693247	0.00214503315223634	Ccl1/Cxcr3/Ets1/Il23a/Lag3/Lta/Nlrc5/Rasgrp1	8	2.6685659912545283
regulation of response to biotic stimulu...	8	NA	NA	NA	NA	NA	NA	NA	NA	0
regulation of response to biotic stimulu...	7	NA	NA	NA	NA	NA	NA	NA	NA	0
regulation of response to biotic stimulu...	6	NA	NA	NA	NA	NA	NA	NA	NA	0
regulation of response to biotic stimulu...	9	NA	NA	NA	NA	NA	NA	NA	NA	0
regulation of response to biotic stimulu...	10	NA	NA	NA	NA	NA	NA	NA	NA	0
regulation of response to biotic stimulu...	5	GO:0002831	7/116	337/29008	4.2405523192060707e-4	0.018446402588546407	0.013895455065468625	Fgl2/Hexim1/Ifi203/Ifi205/Il27/Tap1/Trim12c	7	1.857127225843375
regulation of response to biotic stimulu...	3	GO:0002831	20/109	337/29008	1.607906051348378e-18	7.821241263761906e-16	5.384358545675402e-16	Cd274/Cd74/Gbp4/Gbp5/Ifi206/Igtp/Il17f/Irf1/Klrb1b/Nod2/Parp14/Scimp/Serpinb9b/Slamf6/Slamf8/Socs1/Stat1/Stat2/Tap2/Treml4	20	5
regulation of response to biotic stimulu...	4	GO:0002831	10/113	337/29008	8.447528032588814e-7	2.558982882067148e-5	1.538773078080042e-5	Acod1/Adam8/Arg1/Arg2/Clec4n/Il1b/Mmp12/Sash1/Smpdl3b/Tlr2	10	4.812825420586927
regulation of response to biotic stimulu...	1	GO:0002831	24/171	337/29008	3.9830987429816087e-19	1.6754991451455248e-17	1.1976640156242183e-17	Ccl5/Cd160/Cd226/Cd37/Cd96/Crtam/Gimap3/Gimap5/Havcr2/Ifi214/Ifng/Il18rap/Klrb1c/Klrc1/Klrc2/Klrd1/Klre1/Klrk1/Ptpn22/Rnf125/Serpinb9/Sh2d1a/Txk/Xcl1	24	5
regulation of response to biotic stimulu...	2	GO:0002831	6/103	337/29008	0.0013073496960257249	0.016946212097541	0.012402728331048421	Il23a/Lag3/Nlrc5/Rasgrp1/Spn/Tnfaip3	6	1.9064827689681252
regulation of leukocyte cell-cell adhesi...	8	NA	NA	NA	NA	NA	NA	NA	NA	0
regulation of leukocyte cell-cell adhesi...	7	NA	NA	NA	NA	NA	NA	NA	NA	0
regulation of leukocyte cell-cell adhesi...	6	NA	NA	NA	NA	NA	NA	NA	NA	0
regulation of leukocyte cell-cell adhesi...	9	NA	NA	NA	NA	NA	NA	NA	NA	0
regulation of leukocyte cell-cell adhesi...	10	NA	NA	NA	NA	NA	NA	NA	NA	0
regulation of leukocyte cell-cell adhesi...	5	NA	NA	NA	NA	NA	NA	NA	NA	0
regulation of leukocyte cell-cell adhesi...	3	NA	NA	NA	NA	NA	NA	NA	NA	0
regulation of leukocyte cell-cell adhesi...	4	NA	NA	NA	NA	NA	NA	NA	NA	0
regulation of leukocyte cell-cell adhesi...	1	GO:1903037	29/171	333/29008	1.9308635191718145e-25	1.2454069698658203e-22	8.902297067339524e-23	Cblb/Ccl5/Cd160/Cd27/Cd28/Cd3e/Cd6/Crtam/Ctla4/Gimap3/Gimap5/Havcr2/Icos/Ifng/Il2/Il27ra/Il2ra/Itgal/Lax1/Lck/Ptpn22/Rasal3/Sash3/Skap1/Slamf1/Thy1/Tigit/Xcl1/Zap70	29	5
regulation of leukocyte cell-cell adhesi...	2	NA	NA	NA	NA	NA	NA	NA	NA	0
regulation of immune effector process	8	NA	NA	NA	NA	NA	NA	NA	NA	0
regulation of immune effector process	7	NA	NA	NA	NA	NA	NA	NA	NA	0
regulation of immune effector process	6	NA	NA	NA	NA	NA	NA	NA	NA	0
regulation of immune effector process	9	NA	NA	NA	NA	NA	NA	NA	NA	0
regulation of immune effector process	10	NA	NA	NA	NA	NA	NA	NA	NA	0
regulation of immune effector process	5	GO:0002697	6/116	424/29008	0.0072558590850383626	0.06724113946821589	0.05065194839733409	Clcf1/Cyrib/Fgl2/Il27/Smad7/Tap1	6	1.2954038442437632
regulation of immune effector process	3	NA	NA	NA	NA	NA	NA	NA	NA	0
regulation of immune effector process	4	NA	NA	NA	NA	NA	NA	NA	NA	0
regulation of immune effector process	1	GO:0002697	31/171	424/29008	7.4730590675847265e-25	2.892073859155289e-22	2.0672841294329116e-22	Cd160/Cd226/Cd27/Cd28/Cd37/Cd96/Crtam/Gimap3/Gimap5/H2-M2/Havcr2/Ifng/Il18r1/Il18rap/Il2/Il27ra/Klrb1c/Klrc1/Klrc2/Klrd1/Klre1/Klrk1/Pglyrp1/Ptpn22/Rac2/Sash3/Serpinb9/Sh2d1a/Slamf1/Tnfrsf4/Xcl1	31	5
regulation of immune effector process	2	NA	NA	NA	NA	NA	NA	NA	NA	0
cytokine-mediated signaling pathway	8	NA	NA	NA	NA	NA	NA	NA	NA	0
cytokine-mediated signaling pathway	7	NA	NA	NA	NA	NA	NA	NA	NA	0
cytokine-mediated signaling pathway	6	NA	NA	NA	NA	NA	NA	NA	NA	0
cytokine-mediated signaling pathway	9	NA	NA	NA	NA	NA	NA	NA	NA	0
cytokine-mediated signaling pathway	10	NA	NA	NA	NA	NA	NA	NA	NA	0
cytokine-mediated signaling pathway	5	NA	NA	NA	NA	NA	NA	NA	NA	0
cytokine-mediated signaling pathway	3	NA	NA	NA	NA	NA	NA	NA	NA	0
cytokine-mediated signaling pathway	4	GO:0019221	20/113	397/29008	8.178196897608487e-17	6.771547031219828e-14	4.0718811921776996e-14	Acsl1/Arg1/Ccl17/Ccl24/Ccl3/Ccl4/Csf2rb/Csf2rb2/Cxcl2/Cxcl3/F3/Il1a/Il1b/Il1rn/Il36g/Mmp12/Osm/Pira13/Tnf/Tnfsf13b	20	5
cytokine-mediated signaling pathway	1	GO:0019221	13/171	397/29008	7.438085273535337e-7	8.776033539201754e-6	6.273199004766003e-6	Ccl5/Csf1/Ifng/Ifngr1/Il16/Il18r1/Il18rap/Il27ra/Il2rb/Stat4/Traf1/Txk/Xcl1	13	5
cytokine-mediated signaling pathway	2	NA	NA	NA	NA	NA	NA	NA	NA	0
response to interferon-gamma	8	NA	NA	NA	NA	NA	NA	NA	NA	0
response to interferon-gamma	7	NA	NA	NA	NA	NA	NA	NA	NA	0
response to interferon-gamma	6	NA	NA	NA	NA	NA	NA	NA	NA	0
response to interferon-gamma	9	NA	NA	NA	NA	NA	NA	NA	NA	0
response to interferon-gamma	10	NA	NA	NA	NA	NA	NA	NA	NA	0
response to interferon-gamma	5	GO:0034341	5/116	139/29008	2.4610965779450945e-4	0.013444455492076807	0.010127547974359129	Ciita/Irgm2/Jak2/Stx11/Ubd	5	1.994495690879492
response to interferon-gamma	3	GO:0034341	20/109	139/29008	2.4739609317952287e-26	4.7549529109104295e-23	3.2734409381753715e-23	Cd40/Cd74/Gbp2/Gbp2b/Gbp3/Gbp4/Gbp5/Gbp6/Gbp7/Gbp8/H2-Aa/H2-Ab1/H2-Eb1/Igtp/Irf1/Irf8/Parp14/Socs1/Stat1/Tgtp1	20	5
response to interferon-gamma	4	GO:0034341	10/113	139/29008	1.8771370703302027e-10	1.7933878779616243e-8	1.0784038472868653e-8	Acod1/Arg1/Ccl17/Ccl24/Ccl3/Ccl4/Cxcl16/H2-Q7/Nos2/Tlr2	10	5
response to interferon-gamma	1	GO:0034341	6/171	139/29008	1.8068217769299055e-4	0.0012267368906524094	8.768841421554555e-4	Ccl5/Gbp11/Ifng/Kynu/Txk/Xcl1	6	3.05705778376787
response to interferon-gamma	2	NA	NA	NA	NA	NA	NA	NA	NA	0
humoral immune response	8	NA	NA	NA	NA	NA	NA	NA	NA	0
humoral immune response	7	NA	NA	NA	NA	NA	NA	NA	NA	0
humoral immune response	6	NA	NA	NA	NA	NA	NA	NA	NA	0
humoral immune response	9	NA	NA	NA	NA	NA	NA	NA	NA	0
humoral immune response	10	GO:0006959	9/63	416/29008	2.8101550720660586e-7	1.705753390759887e-4	1.1489345076163463e-4	Adm/Ang/C6/Cd5l/Cxcl13/Igha/Jchain/Mfap4/Spon2	9	3.9397047265697442
humoral immune response	5	NA	NA	NA	NA	NA	NA	NA	NA	0
humoral immune response	3	GO:0006959	8/109	416/29008	1.7995188393919156e-4	0.0017646302088322764	0.0012148201831985166	Cfb/Cxcl10/Cxcl11/H2-DMa/Il17f/Nod2/Notch2/Ptprc	8	2.915488001262393
humoral immune response	4	GO:0006959	11/113	416/29008	7.257214828744425e-7	2.2554483360628163e-5	1.3562510335084059e-5	Acod1/C3/Ccl17/Cxcl2/Cxcl3/Il1b/Npy/Rgcc/S100a9/Slpi/Tnf	11	4.8676599178604265
humoral immune response	1	GO:0006959	8/171	416/29008	0.0033864260230618125	0.016317741395798568	0.011664089320864582	Cd37/Gimap3/Gimap5/Ifng/Pglyrp1/Sh2d1a/Trbc1/Trbc2	8	1.9331491632879252
humoral immune response	2	NA	NA	NA	NA	NA	NA	NA	NA	0
neutrophil migration	8	NA	NA	NA	NA	NA	NA	NA	NA	0
neutrophil migration	7	NA	NA	NA	NA	NA	NA	NA	NA	0
neutrophil migration	6	NA	NA	NA	NA	NA	NA	NA	NA	0
neutrophil migration	9	NA	NA	NA	NA	NA	NA	NA	NA	0
neutrophil migration	10	NA	NA	NA	NA	NA	NA	NA	NA	0
neutrophil migration	5	NA	NA	NA	NA	NA	NA	NA	NA	0
neutrophil migration	3	GO:1990266	6/109	128/29008	9.161750610973546e-6	1.323976291300087e-4	9.114618534225365e-5	Cd74/Cxcl10/Cxcl11/Itgb2/Nod2/Slamf8	6	4.0402615027575175
neutrophil migration	4	GO:1990266	12/113	128/29008	1.0910734349918335e-13	5.4204528250394287e-11	3.259438324744025e-11	Adam8/Bst1/Ccl17/Ccl24/Ccl3/Ccl4/Cxcl2/Cxcl3/Il1a/Il1b/S100a8/S100a9	12	5
neutrophil migration	1	NA	NA	NA	NA	NA	NA	NA	NA	0
neutrophil migration	2	NA	NA	NA	NA	NA	NA	NA	NA	0
regulation of actin filament-based proce...	8	GO:0032970	12/175	416/29008	9.26005811197788e-6	0.003075662158621225	0.002500911935204853	Acta2/Cttn/Dixdc1/Ect2/Efna5/Esam/Kirrel/Pkp2/Ppp1r9a/Rgs4/Stc1/Wasf1	12	2.6019016008436497
regulation of actin filament-based proce...	7	NA	NA	NA	NA	NA	NA	NA	NA	0
regulation of actin filament-based proce...	6	NA	NA	NA	NA	NA	NA	NA	NA	0
regulation of actin filament-based proce...	9	NA	NA	NA	NA	NA	NA	NA	NA	0
regulation of actin filament-based proce...	10	NA	NA	NA	NA	NA	NA	NA	NA	0
regulation of actin filament-based proce...	5	NA	NA	NA	NA	NA	NA	NA	NA	0
regulation of actin filament-based proce...	3	NA	NA	NA	NA	NA	NA	NA	NA	0
regulation of actin filament-based proce...	4	GO:0032970	7/113	416/29008	0.0012447388770012993	0.0072580548602610975	0.00436442912395563	Bst1/Carmil1/Ccl24/Il1a/Pdpn/Rgcc/Tlr2	7	2.3600725548289665
regulation of actin filament-based proce...	1	NA	NA	NA	NA	NA	NA	NA	NA	0
regulation of actin filament-based proce...	2	NA	NA	NA	NA	NA	NA	NA	NA	0
extracellular matrix organization	8	GO:0030198	9/175	311/29008	1.2132633781877026e-4	0.008970149815015887	0.007293894314779188	Adamts4/Adamts5/Fbln1/Foxc1/Lamb1/Mmp27/Ramp2/Serpinh1/Tfap2a	9	2.137040533706737
extracellular matrix organization	7	NA	NA	NA	NA	NA	NA	NA	NA	0
extracellular matrix organization	6	NA	NA	NA	NA	NA	NA	NA	NA	0
extracellular matrix organization	9	NA	NA	NA	NA	NA	NA	NA	NA	0
extracellular matrix organization	10	GO:0030198	8/63	311/29008	3.703761613301399e-7	1.705753390759887e-4	1.1489345076163463e-4	Adamts2/Cma1/Col14a1/Dpt/Fap/Mfap4/Mmp2/Pmp22	8	3.9397047265697442
extracellular matrix organization	5	NA	NA	NA	NA	NA	NA	NA	NA	0
extracellular matrix organization	3	NA	NA	NA	NA	NA	NA	NA	NA	0
extracellular matrix organization	4	GO:0030198	6/113	311/29008	0.0014002690181467298	0.007851621311685049	0.0047213537762865855	Mmp12/Mmp13/Mmp8/Pdpn/Rgcc/Tnf	6	2.3259334561811946
extracellular matrix organization	1	NA	NA	NA	NA	NA	NA	NA	NA	0
extracellular matrix organization	2	NA	NA	NA	NA	NA	NA	NA	NA	0
regulation of cell morphogenesis	8	NA	NA	NA	NA	NA	NA	NA	NA	0
regulation of cell morphogenesis	7	NA	NA	NA	NA	NA	NA	NA	NA	0
regulation of cell morphogenesis	6	GO:0022604	11/177	337/29008	7.769604920739564e-6	0.021172173409015314	0.01857344502631532	Bhlhb9/Dlg1/Dlg4/Dmtn/Met/Parvb/Prkn/Rhoj/Ss18l2/Unc13d/Xlr3b	11	1.7311075352932987
regulation of cell morphogenesis	9	NA	NA	NA	NA	NA	NA	NA	NA	0
regulation of cell morphogenesis	10	NA	NA	NA	NA	NA	NA	NA	NA	0
regulation of cell morphogenesis	5	NA	NA	NA	NA	NA	NA	NA	NA	0
regulation of cell morphogenesis	3	NA	NA	NA	NA	NA	NA	NA	NA	0
regulation of cell morphogenesis	4	GO:0022604	5/113	337/29008	0.010396664215562523	0.03715872505245656	0.02234436428910749	Carmil1/Ccl24/Ccl3/Pdpn/Sgk1	5	1.650831996772701
regulation of cell morphogenesis	1	NA	NA	NA	NA	NA	NA	NA	NA	0
regulation of cell morphogenesis	2	NA	NA	NA	NA	NA	NA	NA	NA	0
cellular response to interferon-beta	8	NA	NA	NA	NA	NA	NA	NA	NA	0
cellular response to interferon-beta	7	NA	NA	NA	NA	NA	NA	NA	NA	0
cellular response to interferon-beta	6	NA	NA	NA	NA	NA	NA	NA	NA	0
cellular response to interferon-beta	9	NA	NA	NA	NA	NA	NA	NA	NA	0
cellular response to interferon-beta	10	NA	NA	NA	NA	NA	NA	NA	NA	0
cellular response to interferon-beta	5	GO:0035458	3/116	55/29008	0.0014048753581755833	0.037079238386005	0.027931348043680134	Ifi203/Ifi205/Irgm2	3	1.5539081035469808
cellular response to interferon-beta	3	GO:0035458	12/109	55/29008	1.6277297115009169e-18	7.821241263761906e-16	5.384358545675402e-16	Gbp2/Gbp2b/Gbp3/Gbp6/Ifi206/Ifi47/Igtp/Iigp1/Irf1/Stat1/Tgtp1/Tgtp2	12	5
cellular response to interferon-beta	4	NA	NA	NA	NA	NA	NA	NA	NA	0
cellular response to interferon-beta	1	NA	NA	NA	NA	NA	NA	NA	NA	0
cellular response to interferon-beta	2	NA	NA	NA	NA	NA	NA	NA	NA	0
response to interferon-beta	8	NA	NA	NA	NA	NA	NA	NA	NA	0
response to interferon-beta	7	NA	NA	NA	NA	NA	NA	NA	NA	0
response to interferon-beta	6	NA	NA	NA	NA	NA	NA	NA	NA	0
response to interferon-beta	9	NA	NA	NA	NA	NA	NA	NA	NA	0
response to interferon-beta	10	NA	NA	NA	NA	NA	NA	NA	NA	0
response to interferon-beta	5	GO:0035456	3/116	63/29008	0.0020777730988128257	0.039680398448059574	0.029890770895202055	Ifi203/Ifi205/Irgm2	3	1.5244628841840353
response to interferon-beta	3	GO:0035456	12/109	63/29008	9.65802126174342e-18	3.71254337301417e-15	2.555817416002417e-15	Gbp2/Gbp2b/Gbp3/Gbp6/Ifi206/Ifi47/Igtp/Iigp1/Irf1/Stat1/Tgtp1/Tgtp2	12	5
response to interferon-beta	4	NA	NA	NA	NA	NA	NA	NA	NA	0
response to interferon-beta	1	NA	NA	NA	NA	NA	NA	NA	NA	0
response to interferon-beta	2	NA	NA	NA	NA	NA	NA	NA	NA	0
defense response to protozoan	8	NA	NA	NA	NA	NA	NA	NA	NA	0
defense response to protozoan	7	NA	NA	NA	NA	NA	NA	NA	NA	0
defense response to protozoan	6	NA	NA	NA	NA	NA	NA	NA	NA	0
defense response to protozoan	9	NA	NA	NA	NA	NA	NA	NA	NA	0
defense response to protozoan	10	NA	NA	NA	NA	NA	NA	NA	NA	0
defense response to protozoan	5	GO:0042832	3/116	36/29008	4.040424389583282e-4	0.01790746583232289	0.013489480434735843	Batf2/Ccdc88b/Irgm2	3	1.8700047774350381
defense response to protozoan	3	GO:0042832	10/109	36/29008	8.611283662679914e-17	2.7584811999451324e-14	1.8990146603488865e-14	Cd40/Gbp2/Gbp2b/Gbp3/Gbp4/Gbp6/Gbp7/Gbp8/Iigp1/Irf8	10	5
defense response to protozoan	4	NA	NA	NA	NA	NA	NA	NA	NA	0
defense response to protozoan	1	NA	NA	NA	NA	NA	NA	NA	NA	0
defense response to protozoan	2	NA	NA	NA	NA	NA	NA	NA	NA	0
SMAD protein signal transduction	8	NA	NA	NA	NA	NA	NA	NA	NA	0
SMAD protein signal transduction	7	NA	NA	NA	NA	NA	NA	NA	NA	0
SMAD protein signal transduction	6	NA	NA	NA	NA	NA	NA	NA	NA	0
SMAD protein signal transduction	9	NA	NA	NA	NA	NA	NA	NA	NA	0
SMAD protein signal transduction	10	NA	NA	NA	NA	NA	NA	NA	NA	0
SMAD protein signal transduction	5	GO:0060395	6/116	102/29008	3.535996427765899e-6	0.0014675729494726365	0.0011055051995534503	Jak2/Lnpep/Sh2b1/Slc33a1/Smad7/Tob1	6	2.9564392104511095
SMAD protein signal transduction	3	NA	NA	NA	NA	NA	NA	NA	NA	0
SMAD protein signal transduction	4	NA	NA	NA	NA	NA	NA	NA	NA	0
SMAD protein signal transduction	1	NA	NA	NA	NA	NA	NA	NA	NA	0
SMAD protein signal transduction	2	NA	NA	NA	NA	NA	NA	NA	NA	0
extracellular structure organization	8	GO:0043062	9/175	312/29008	1.2429207754994836e-4	0.008970149815015887	0.007293894314779188	Adamts4/Adamts5/Fbln1/Foxc1/Lamb1/Mmp27/Ramp2/Serpinh1/Tfap2a	9	2.137040533706737
extracellular structure organization	7	NA	NA	NA	NA	NA	NA	NA	NA	0
extracellular structure organization	6	NA	NA	NA	NA	NA	NA	NA	NA	0
extracellular structure organization	9	NA	NA	NA	NA	NA	NA	NA	NA	0
extracellular structure organization	10	GO:0043062	8/63	312/29008	3.794803818154949e-7	1.705753390759887e-4	1.1489345076163463e-4	Adamts2/Cma1/Col14a1/Dpt/Fap/Mfap4/Mmp2/Pmp22	8	3.9397047265697442
extracellular structure organization	5	NA	NA	NA	NA	NA	NA	NA	NA	0
extracellular structure organization	3	NA	NA	NA	NA	NA	NA	NA	NA	0
extracellular structure organization	4	NA	NA	NA	NA	NA	NA	NA	NA	0
extracellular structure organization	1	NA	NA	NA	NA	NA	NA	NA	NA	0
extracellular structure organization	2	NA	NA	NA	NA	NA	NA	NA	NA	0
external encapsulating structure organiz...	8	GO:0045229	9/175	313/29008	1.2731825543893516e-4	0.008970149815015887	0.007293894314779188	Adamts4/Adamts5/Fbln1/Foxc1/Lamb1/Mmp27/Ramp2/Serpinh1/Tfap2a	9	2.137040533706737
external encapsulating structure organiz...	7	NA	NA	NA	NA	NA	NA	NA	NA	0
external encapsulating structure organiz...	6	NA	NA	NA	NA	NA	NA	NA	NA	0
external encapsulating structure organiz...	9	NA	NA	NA	NA	NA	NA	NA	NA	0
external encapsulating structure organiz...	10	GO:0045229	8/63	313/29008	3.887757015976951e-7	1.705753390759887e-4	1.1489345076163463e-4	Adamts2/Cma1/Col14a1/Dpt/Fap/Mfap4/Mmp2/Pmp22	8	3.9397047265697442
external encapsulating structure organiz...	5	NA	NA	NA	NA	NA	NA	NA	NA	0
external encapsulating structure organiz...	3	NA	NA	NA	NA	NA	NA	NA	NA	0
external encapsulating structure organiz...	4	NA	NA	NA	NA	NA	NA	NA	NA	0
external encapsulating structure organiz...	1	NA	NA	NA	NA	NA	NA	NA	NA	0
external encapsulating structure organiz...	2	NA	NA	NA	NA	NA	NA	NA	NA	0
regulation of glial cell apoptotic proce...	8	NA	NA	NA	NA	NA	NA	NA	NA	0
regulation of glial cell apoptotic proce...	7	NA	NA	NA	NA	NA	NA	NA	NA	0
regulation of glial cell apoptotic proce...	6	NA	NA	NA	NA	NA	NA	NA	NA	0
regulation of glial cell apoptotic proce...	9	NA	NA	NA	NA	NA	NA	NA	NA	0
regulation of glial cell apoptotic proce...	10	GO:0034350	3/63	15/29008	4.359901444281426e-6	0.0015303254069427806	0.001030772488826956	Gas6/Igf1/Pmp22	3	2.986837181225214
regulation of glial cell apoptotic proce...	5	NA	NA	NA	NA	NA	NA	NA	NA	0
regulation of glial cell apoptotic proce...	3	NA	NA	NA	NA	NA	NA	NA	NA	0
regulation of glial cell apoptotic proce...	4	NA	NA	NA	NA	NA	NA	NA	NA	0
regulation of glial cell apoptotic proce...	1	NA	NA	NA	NA	NA	NA	NA	NA	0
regulation of glial cell apoptotic proce...	2	NA	NA	NA	NA	NA	NA	NA	NA	0
establishment or maintenance of cell pol...	8	GO:0007163	6/175	226/29008	0.0025699646139185997	0.04120805329214307	0.03350748781559205	Amotl1/Cdh5/Insc/Parva/Syne2/Ubxn2b	6	1.4748581316611218
establishment or maintenance of cell pol...	7	NA	NA	NA	NA	NA	NA	NA	NA	0
establishment or maintenance of cell pol...	6	GO:0007163	8/177	226/29008	7.900968044231115e-5	0.06948475627364646	0.06095601409848426	Dlg1/Jam3/Nckap1/Pard3/Parvb/Traf3ip2/Wdpcp/Zw10	8	1.2149834391689338
establishment or maintenance of cell pol...	9	NA	NA	NA	NA	NA	NA	NA	NA	0
establishment or maintenance of cell pol...	10	NA	NA	NA	NA	NA	NA	NA	NA	0
establishment or maintenance of cell pol...	5	NA	NA	NA	NA	NA	NA	NA	NA	0
establishment or maintenance of cell pol...	3	NA	NA	NA	NA	NA	NA	NA	NA	0
establishment or maintenance of cell pol...	4	NA	NA	NA	NA	NA	NA	NA	NA	0
establishment or maintenance of cell pol...	1	NA	NA	NA	NA	NA	NA	NA	NA	0
establishment or maintenance of cell pol...	2	NA	NA	NA	NA	NA	NA	NA	NA	0
negative regulation of peptidyl-threonin...	8	NA	NA	NA	NA	NA	NA	NA	NA	0
negative regulation of peptidyl-threonin...	7	NA	NA	NA	NA	NA	NA	NA	NA	0
negative regulation of peptidyl-threonin...	6	GO:0010801	3/177	19/29008	2.0140480035425994e-4	0.07335589059711456	0.06435199518920219	Dmtn/Met/Pard3	3	1.1914379835501445
negative regulation of peptidyl-threonin...	9	NA	NA	NA	NA	NA	NA	NA	NA	0
negative regulation of peptidyl-threonin...	10	NA	NA	NA	NA	NA	NA	NA	NA	0
negative regulation of peptidyl-threonin...	5	NA	NA	NA	NA	NA	NA	NA	NA	0
negative regulation of peptidyl-threonin...	3	NA	NA	NA	NA	NA	NA	NA	NA	0
negative regulation of peptidyl-threonin...	4	NA	NA	NA	NA	NA	NA	NA	NA	0
negative regulation of peptidyl-threonin...	1	NA	NA	NA	NA	NA	NA	NA	NA	0
negative regulation of peptidyl-threonin...	2	NA	NA	NA	NA	NA	NA	NA	NA	0
regulation of peptidyl-threonine phospho...	8	NA	NA	NA	NA	NA	NA	NA	NA	0
regulation of peptidyl-threonine phospho...	7	NA	NA	NA	NA	NA	NA	NA	NA	0
regulation of peptidyl-threonine phospho...	6	GO:0010799	4/177	48/29008	2.1141318024141248e-4	0.07335589059711456	0.06435199518920219	Dmtn/Met/Pard3/Trpc6	4	1.1914379835501445
regulation of peptidyl-threonine phospho...	9	NA	NA	NA	NA	NA	NA	NA	NA	0
regulation of peptidyl-threonine phospho...	10	NA	NA	NA	NA	NA	NA	NA	NA	0
regulation of peptidyl-threonine phospho...	5	NA	NA	NA	NA	NA	NA	NA	NA	0
regulation of peptidyl-threonine phospho...	3	NA	NA	NA	NA	NA	NA	NA	NA	0
regulation of peptidyl-threonine phospho...	4	NA	NA	NA	NA	NA	NA	NA	NA	0
regulation of peptidyl-threonine phospho...	1	NA	NA	NA	NA	NA	NA	NA	NA	0
regulation of peptidyl-threonine phospho...	2	NA	NA	NA	NA	NA	NA	NA	NA	0
embryonic organ morphogenesis	8	NA	NA	NA	NA	NA	NA	NA	NA	0
embryonic organ morphogenesis	7	NA	NA	NA	NA	NA	NA	NA	NA	0
embryonic organ morphogenesis	6	GO:0048562	9/177	332/29008	2.151540206517346e-4	0.07335589059711456	0.06435199518920219	Aldh1a3/Dlg1/Grhl2/Nckap1/Pcgf2/Smo/Tulp3/Wdpcp/Yap1	9	1.1914379835501445
embryonic organ morphogenesis	9	NA	NA	NA	NA	NA	NA	NA	NA	0
embryonic organ morphogenesis	10	NA	NA	NA	NA	NA	NA	NA	NA	0
embryonic organ morphogenesis	5	NA	NA	NA	NA	NA	NA	NA	NA	0
embryonic organ morphogenesis	3	NA	NA	NA	NA	NA	NA	NA	NA	0
embryonic organ morphogenesis	4	NA	NA	NA	NA	NA	NA	NA	NA	0
embryonic organ morphogenesis	1	NA	NA	NA	NA	NA	NA	NA	NA	0
embryonic organ morphogenesis	2	NA	NA	NA	NA	NA	NA	NA	NA	0
epithelial cell development	8	NA	NA	NA	NA	NA	NA	NA	NA	0
epithelial cell development	7	NA	NA	NA	NA	NA	NA	NA	NA	0
epithelial cell development	6	GO:0002064	8/177	266/29008	2.414417379133291e-4	0.07335589059711456	0.06435199518920219	Arid4b/Grhl2/Met/Pard3/Ppp1r16b/Smo/Wdpcp/Yap1	8	1.1914379835501445
epithelial cell development	9	NA	NA	NA	NA	NA	NA	NA	NA	0
epithelial cell development	10	NA	NA	NA	NA	NA	NA	NA	NA	0
epithelial cell development	5	NA	NA	NA	NA	NA	NA	NA	NA	0
epithelial cell development	3	NA	NA	NA	NA	NA	NA	NA	NA	0
epithelial cell development	4	NA	NA	NA	NA	NA	NA	NA	NA	0
epithelial cell development	1	NA	NA	NA	NA	NA	NA	NA	NA	0
epithelial cell development	2	NA	NA	NA	NA	NA	NA	NA	NA	0
cilium assembly	8	NA	NA	NA	NA	NA	NA	NA	NA	0
cilium assembly	7	GO:0060271	8/232	341/29008	0.006409427219853398	0.0885584239813547	0.07326417177919896	Ahi1/B9d1/Ccdc13/Cep135/Dnah7b/Dnai1/Dync2li1/Ift81	8	1.1351083555445014
cilium assembly	6	GO:0060271	9/177	341/29008	2.620182452443683e-4	0.07335589059711456	0.06435199518920219	Cep89/Cfap54/Ift43/Kif24/Odad4/Pla2g3/Plk4/Wdpcp/Yap1	9	1.1914379835501445
cilium assembly	9	NA	NA	NA	NA	NA	NA	NA	NA	0
cilium assembly	10	NA	NA	NA	NA	NA	NA	NA	NA	0
cilium assembly	5	NA	NA	NA	NA	NA	NA	NA	NA	0
cilium assembly	3	NA	NA	NA	NA	NA	NA	NA	NA	0
cilium assembly	4	NA	NA	NA	NA	NA	NA	NA	NA	0
cilium assembly	1	NA	NA	NA	NA	NA	NA	NA	NA	0
cilium assembly	2	NA	NA	NA	NA	NA	NA	NA	NA	0
regulation of dendrite morphogenesis	8	NA	NA	NA	NA	NA	NA	NA	NA	0
regulation of dendrite morphogenesis	7	NA	NA	NA	NA	NA	NA	NA	NA	0
regulation of dendrite morphogenesis	6	GO:0048814	5/177	93/29008	2.691959287967507e-4	0.07335589059711456	0.06435199518920219	Bhlhb9/Met/Ss18l2/Trpc6/Xlr3b	5	1.1914379835501445
regulation of dendrite morphogenesis	9	NA	NA	NA	NA	NA	NA	NA	NA	0
regulation of dendrite morphogenesis	10	NA	NA	NA	NA	NA	NA	NA	NA	0
regulation of dendrite morphogenesis	5	NA	NA	NA	NA	NA	NA	NA	NA	0
regulation of dendrite morphogenesis	3	NA	NA	NA	NA	NA	NA	NA	NA	0
regulation of dendrite morphogenesis	4	NA	NA	NA	NA	NA	NA	NA	NA	0
regulation of dendrite morphogenesis	1	NA	NA	NA	NA	NA	NA	NA	NA	0
regulation of dendrite morphogenesis	2	NA	NA	NA	NA	NA	NA	NA	NA	0
cell junction assembly	8	GO:0034329	19/175	439/29008	2.5338774720005027e-11	5.891265122401169e-8	4.790362041803056e-8	Adgrl2/Agrn/Cadm1/Cdh2/Cdh5/Clstn1/Cttn/Dvl1/Ect2/Efna5/Efnb2/Epha2/Esam/Pcdh17/Pkp2/Ppp1r9a/Ptprs/Rab17/Ramp2	19	5
cell junction assembly	7	NA	NA	NA	NA	NA	NA	NA	NA	0
cell junction assembly	6	GO:0034329	10/177	439/29008	3.8784997948057977e-4	0.09483564702181829	0.08319526968094615	Bhlhb9/Dlg1/Dmtn/Grhl2/Jam3/Mdga2/Pard3/Patj/Wdpcp/Xlr3b	10	1.079901366135536
cell junction assembly	9	NA	NA	NA	NA	NA	NA	NA	NA	0
cell junction assembly	10	NA	NA	NA	NA	NA	NA	NA	NA	0
cell junction assembly	5	NA	NA	NA	NA	NA	NA	NA	NA	0
cell junction assembly	3	NA	NA	NA	NA	NA	NA	NA	NA	0
cell junction assembly	4	NA	NA	NA	NA	NA	NA	NA	NA	0
cell junction assembly	1	NA	NA	NA	NA	NA	NA	NA	NA	0
cell junction assembly	2	NA	NA	NA	NA	NA	NA	NA	NA	0
phenol-containing compound biosynthetic ...	8	NA	NA	NA	NA	NA	NA	NA	NA	0
phenol-containing compound biosynthetic ...	7	GO:0046189	11/232	52/29008	3.0564799819952545e-13	8.995220587012034e-10	7.441724419321078e-10	Cited1/Dct/Gpr37/Oca2/Pmel/Slc24a5/Slc45a2/Snca/Tph2/Tyr/Tyrp1	11	5
phenol-containing compound biosynthetic ...	6	NA	NA	NA	NA	NA	NA	NA	NA	0
phenol-containing compound biosynthetic ...	9	NA	NA	NA	NA	NA	NA	NA	NA	0
phenol-containing compound biosynthetic ...	10	NA	NA	NA	NA	NA	NA	NA	NA	0
phenol-containing compound biosynthetic ...	5	NA	NA	NA	NA	NA	NA	NA	NA	0
phenol-containing compound biosynthetic ...	3	NA	NA	NA	NA	NA	NA	NA	NA	0
phenol-containing compound biosynthetic ...	4	NA	NA	NA	NA	NA	NA	NA	NA	0
phenol-containing compound biosynthetic ...	1	NA	NA	NA	NA	NA	NA	NA	NA	0
phenol-containing compound biosynthetic ...	2	NA	NA	NA	NA	NA	NA	NA	NA	0
phenol-containing compound metabolic pro...	8	NA	NA	NA	NA	NA	NA	NA	NA	0
phenol-containing compound metabolic pro...	7	GO:0018958	14/232	125/29008	1.6513553741755898e-12	2.4299694330993806e-9	2.0103078844569157e-9	Abat/Cited1/Dct/Fah/Gpr37/Maoa/Oca2/Pmel/Slc24a5/Slc45a2/Snca/Tph2/Tyr/Tyrp1	14	5
phenol-containing compound metabolic pro...	6	NA	NA	NA	NA	NA	NA	NA	NA	0
phenol-containing compound metabolic pro...	9	NA	NA	NA	NA	NA	NA	NA	NA	0
phenol-containing compound metabolic pro...	10	NA	NA	NA	NA	NA	NA	NA	NA	0
phenol-containing compound metabolic pro...	5	NA	NA	NA	NA	NA	NA	NA	NA	0
phenol-containing compound metabolic pro...	3	NA	NA	NA	NA	NA	NA	NA	NA	0
phenol-containing compound metabolic pro...	4	NA	NA	NA	NA	NA	NA	NA	NA	0
phenol-containing compound metabolic pro...	1	NA	NA	NA	NA	NA	NA	NA	NA	0
phenol-containing compound metabolic pro...	2	NA	NA	NA	NA	NA	NA	NA	NA	0
secondary metabolite biosynthetic proces...	8	NA	NA	NA	NA	NA	NA	NA	NA	0
secondary metabolite biosynthetic proces...	7	GO:0044550	8/232	26/29008	2.0469968752855968e-11	1.2048623607931023e-8	9.967797415864391e-9	Cited1/Dct/Oca2/Pmel/Slc24a5/Slc45a2/Tyr/Tyrp1	8	5
secondary metabolite biosynthetic proces...	6	NA	NA	NA	NA	NA	NA	NA	NA	0
secondary metabolite biosynthetic proces...	9	NA	NA	NA	NA	NA	NA	NA	NA	0
secondary metabolite biosynthetic proces...	10	NA	NA	NA	NA	NA	NA	NA	NA	0
secondary metabolite biosynthetic proces...	5	NA	NA	NA	NA	NA	NA	NA	NA	0
secondary metabolite biosynthetic proces...	3	NA	NA	NA	NA	NA	NA	NA	NA	0
secondary metabolite biosynthetic proces...	4	NA	NA	NA	NA	NA	NA	NA	NA	0
secondary metabolite biosynthetic proces...	1	NA	NA	NA	NA	NA	NA	NA	NA	0
secondary metabolite biosynthetic proces...	2	NA	NA	NA	NA	NA	NA	NA	NA	0
organic hydroxy compound biosynthetic pr...	8	GO:1901617	6/175	230/29008	0.0028030064510106622	0.041825817377146496	0.0340098100778065	Cyp39a1/Cyp51/Dhcr7/Insig1/Pgp/Sqle	6	1.4683957933066467
organic hydroxy compound biosynthetic pr...	7	GO:1901617	16/232	230/29008	6.312863018952147e-11	2.7485353048017452e-8	2.2738566661324593e-8	Cited1/Cyb5r2/Dct/Dkk3/Fdps/Gpr37/Ldhb/Oca2/Pck2/Pmel/Slc24a5/Slc45a2/Snca/Tph2/Tyr/Tyrp1	16	5
organic hydroxy compound biosynthetic pr...	6	NA	NA	NA	NA	NA	NA	NA	NA	0
organic hydroxy compound biosynthetic pr...	9	NA	NA	NA	NA	NA	NA	NA	NA	0
organic hydroxy compound biosynthetic pr...	10	NA	NA	NA	NA	NA	NA	NA	NA	0
organic hydroxy compound biosynthetic pr...	5	NA	NA	NA	NA	NA	NA	NA	NA	0
organic hydroxy compound biosynthetic pr...	3	NA	NA	NA	NA	NA	NA	NA	NA	0
organic hydroxy compound biosynthetic pr...	4	NA	NA	NA	NA	NA	NA	NA	NA	0
organic hydroxy compound biosynthetic pr...	1	NA	NA	NA	NA	NA	NA	NA	NA	0
organic hydroxy compound biosynthetic pr...	2	NA	NA	NA	NA	NA	NA	NA	NA	0
pigmentation	8	NA	NA	NA	NA	NA	NA	NA	NA	0
pigmentation	7	GO:0043473	12/232	107/29008	6.537460799732319e-11	2.7485353048017452e-8	2.2738566661324593e-8	Cited1/Dct/Gpr143/Mitf/Oca2/Pax3/Pmel/Rab38/Slc24a5/Slc45a2/Tyr/Tyrp1	12	5
pigmentation	6	NA	NA	NA	NA	NA	NA	NA	NA	0
pigmentation	9	NA	NA	NA	NA	NA	NA	NA	NA	0
pigmentation	10	NA	NA	NA	NA	NA	NA	NA	NA	0
pigmentation	5	NA	NA	NA	NA	NA	NA	NA	NA	0
pigmentation	3	NA	NA	NA	NA	NA	NA	NA	NA	0
pigmentation	4	NA	NA	NA	NA	NA	NA	NA	NA	0
pigmentation	1	NA	NA	NA	NA	NA	NA	NA	NA	0
pigmentation	2	NA	NA	NA	NA	NA	NA	NA	NA	0
synapse organization	8	GO:0050808	15/175	489/29008	3.161945714620708e-7	2.450507928831049e-4	1.9925805275294005e-4	Adgrl2/Agrn/Cadm1/Cdh2/Clstn1/Cttn/Dvl1/Efna5/Efnb2/Pcdh17/Ppp1r9a/Ptprs/Rab17/Tnc/Wasf1	15	3.7005841181351307
synapse organization	7	GO:0050808	12/232	489/29008	6.215316423381881e-4	0.023450866966683175	0.01940084600173049	Chchd10/Epha3/Gpm6a/Lhfpl4/Mtmr2/Nedd4/Nrcam/Pfn2/Rapgef4/Snca/Sorbs1/Sparcl1	12	1.7121793316227476
synapse organization	6	NA	NA	NA	NA	NA	NA	NA	NA	0
synapse organization	9	NA	NA	NA	NA	NA	NA	NA	NA	0
synapse organization	10	NA	NA	NA	NA	NA	NA	NA	NA	0
synapse organization	5	NA	NA	NA	NA	NA	NA	NA	NA	0
synapse organization	3	NA	NA	NA	NA	NA	NA	NA	NA	0
synapse organization	4	NA	NA	NA	NA	NA	NA	NA	NA	0
synapse organization	1	NA	NA	NA	NA	NA	NA	NA	NA	0
synapse organization	2	NA	NA	NA	NA	NA	NA	NA	NA	0
cell-cell adhesion via plasma-membrane a...	8	GO:0098742	10/175	213/29008	7.352720825321898e-7	4.273768979718353e-4	3.4751280532310867e-4	Cadm1/Cdh13/Cdh2/Cdh5/Clstn1/Efna5/Esam/Mcam/Pcdh17/Ptprs	10	3.459029187681921
cell-cell adhesion via plasma-membrane a...	7	GO:0098742	6/232	213/29008	0.007535111301134742	0.09812315291698914	0.08117704908954196	Cdh19/Epha3/Map2k5/Nrcam/Ptprm/Sparcl1	6	1.090566740003479
cell-cell adhesion via plasma-membrane a...	6	NA	NA	NA	NA	NA	NA	NA	NA	0
cell-cell adhesion via plasma-membrane a...	9	NA	NA	NA	NA	NA	NA	NA	NA	0
cell-cell adhesion via plasma-membrane a...	10	NA	NA	NA	NA	NA	NA	NA	NA	0
cell-cell adhesion via plasma-membrane a...	5	NA	NA	NA	NA	NA	NA	NA	NA	0
cell-cell adhesion via plasma-membrane a...	3	NA	NA	NA	NA	NA	NA	NA	NA	0
cell-cell adhesion via plasma-membrane a...	4	NA	NA	NA	NA	NA	NA	NA	NA	0
cell-cell adhesion via plasma-membrane a...	1	NA	NA	NA	NA	NA	NA	NA	NA	0
cell-cell adhesion via plasma-membrane a...	2	NA	NA	NA	NA	NA	NA	NA	NA	0
synapse assembly	8	GO:0007416	12/175	193/29008	2.4298764355077626e-9	2.824731356277774e-6	2.2968726727220744e-6	Adgrl2/Agrn/Cadm1/Cdh2/Clstn1/Dvl1/Efna5/Efnb2/Pcdh17/Ppp1r9a/Ptprs/Rab17	12	5
synapse assembly	7	NA	NA	NA	NA	NA	NA	NA	NA	0
synapse assembly	6	NA	NA	NA	NA	NA	NA	NA	NA	0
synapse assembly	9	NA	NA	NA	NA	NA	NA	NA	NA	0
synapse assembly	10	NA	NA	NA	NA	NA	NA	NA	NA	0
synapse assembly	5	NA	NA	NA	NA	NA	NA	NA	NA	0
synapse assembly	3	NA	NA	NA	NA	NA	NA	NA	NA	0
synapse assembly	4	NA	NA	NA	NA	NA	NA	NA	NA	0
synapse assembly	1	NA	NA	NA	NA	NA	NA	NA	NA	0
synapse assembly	2	NA	NA	NA	NA	NA	NA	NA	NA	0
axonogenesis	8	GO:0007409	13/175	487/29008	8.947620320438492e-6	0.003075662158621225	0.002500911935204853	Agrn/Cdh2/Cttn/Dclk1/Dixdc1/Dvl1/Efna5/Efnb2/Epha2/Lmtk2/Metrn/Ptprs/Ryk	13	2.6019016008436497
axonogenesis	7	NA	NA	NA	NA	NA	NA	NA	NA	0
axonogenesis	6	NA	NA	NA	NA	NA	NA	NA	NA	0
axonogenesis	9	NA	NA	NA	NA	NA	NA	NA	NA	0
axonogenesis	10	NA	NA	NA	NA	NA	NA	NA	NA	0
axonogenesis	5	NA	NA	NA	NA	NA	NA	NA	NA	0
axonogenesis	3	NA	NA	NA	NA	NA	NA	NA	NA	0
axonogenesis	4	NA	NA	NA	NA	NA	NA	NA	NA	0
axonogenesis	1	NA	NA	NA	NA	NA	NA	NA	NA	0
axonogenesis	2	NA	NA	NA	NA	NA	NA	NA	NA	0
